# MYB68 regulates radial endodermal differentiation and suberin patterning

**DOI:** 10.1101/2024.05.09.593291

**Authors:** Leonie Kraska, Josep Mercadal Melia, Ryohei Thomas Nakano, David Molina, Pau Formosa-Jordan, Laura Ragni, Tonni Grube Andersen

## Abstract

Roots are composed of concentric tissue layers that embrace the centrally localized vasculature. Of these layers, particularly the endodermis stands out as it contains barriers that facilitate selective uptake across the plasma membrane. In mature root regions, endodermal cells undergo additional differentiation and become coated with suberin, a hydrophobic polymer that blocks membrane transport and seals off the inner root parts. Intriguingly, individual cells adjacent to the water-conducting xylem remain unsuberized. These are termed “passage cells”, based on the assumption that they facilitate radial vascular access in a zone which is otherwise impenetrable. The identity of passage cells remain unknown, but their existence suggests that distinct identities and developmental trajectories exist within the second differentiation of the endodermis. In this study, we investigate this in the model plant *Arabidopsis thaliana*. Our work identifies a genetic regulator that controls pole-specific endodermal differentiation and tissue-forming divisions connected to passage cells. Through a number of analyses, we provide spatiotemporal insights into suberization, establish a framework for radial organization of the endodermis and highlight putative function(s) of passage cells. Combined our findings illustrate how multi-dimensional developmental proceses integrate with environmental inputs in order to provide distinct cellular functions within root tissues.
