## Supplementary material for "MYB68 regulates radial endodermal differentiation and suberin patterning": Table S1

### Sheet: Tabelle1
Linear regression analysis of individual suberin zones against root length along a timecourse
x = root length
y = length of individual zone
		slope				intercept
		slope	Std Error	t value	Pr(>|t|)	intercept	Std Error	t value	Pr(>|t|)	R-squared	p-value	Residual standard error
unsuberized	WT	0.1526	0.007807	19.54	<2e-16	3.154	0.2013	15.66	<2e-16	0.8268	2.2e-16	1.078
	myb68-1	0.1768	0.0111	15.92	<2e-16	3.5371	0.2947	12	<2e-16	0.7959	2.2e-16	1.4
patchy	WT	0.18	0.009939	18.135	<2e-16	-0.063	0.257	-0.248	0.805	0.8063	2.2e-16	1.455
	myb68-1	0.287	0.002429	11.798	<2e-16	2.4	0.6448	3.723	0.000414	0.6817	2.2e-16	3.062
fully	WT	0.6113	0.01054	57.994	<2e-16	-2.301	0.2718	-8.465	9.91e-13	0.9765	2.2e-16	1.455
	myb68-1	0.4934	0.02099	23.501	<2e-16	-5.253	0.5571	-9.429	8.75e-14	0.8947	2.2e-16	2.646
patchy smaller than 20mm roots	WT	0.20756	0.02679	7.747	1.46e-10	-473.106	360.318	-1.313	0.194	0.5043	1.465e-10	778
	myb68-1	0.6564	0.07564	8.678	2.12e-11	-2775	1078	-2.575	0.0132	0.6107	2.124e-11	2090
patchy bigger than 20mm roots	WT	0.1259	0.04844	2.598	0.0182	2565	2255	1.138	0.2701	0.2728	0.01816	2402
	myb68-1	0.1238	0.07251	1.708	0.10828	10030	3385	2.963	0.00967	0.1628	0.1083	3824
