## Supplementary material for "MYB68 regulates radial endodermal differentiation and suberin patterning": Table S2

### Sheet: Tabelle1
List of DEGs up in myb68-1 vs WT
	WT vs myb68-1		WT vs myb68-1 BAP
ATG	logFC	adj.Pvalue	logFC	adj.Pvalue
AT1G03850	1.0219	0.000198252	1.50351	1.086e-12
AT1G06160	2.03226	0.000546287	1.39913	0.00536225
AT1G06473	1.2961	0.00572583	1.29189	0.000315506
AT1G08847	1.22014	5.1599e-05	1.23038	4.49725e-07
AT1G09460	0.921544	4.83899e-06	1.45977	4.75068e-20
AT1G10140	0.640455	0.00061473	1.14764	5.89553e-17
AT1G10640	1.54883	0.0180361	2.42499	4.03252e-09
AT1G11070	1.52226	0.00329414	1.61608	3.3481e-05
AT1G12030	1.58074	0.0317147	2.60847	3.48469e-09
AT1G12200	0.501425	0.0256147	0.596854	0.000135421
AT1G12220	0.576705	0.0466112	0.484728	0.0226399
AT1G13260	1.3206	1.37693e-13	1.59009	1.82254e-25
AT1G13300	1.15032	3.76889e-06	0.594238	0.00991287
AT1G13609	2.77475	0.000225767	6.08756	3.25006e-28
AT1G13700	1.31349	0.00193288	1.45747	5.77081e-06
AT1G14200	2.05327	1.08496e-14	1.86781	8.84952e-16
AT1G14860	0.571079	0.013399	0.46695	0.00831974
AT1G14890	0.898951	0.00497112	1.18275	1.80115e-07
AT1G15040	1.87056	2.02026e-09	2.7458	3.21773e-26
AT1G15550	1.44855	8.66363e-11	1.07515	7.47267e-08
AT1G15670	0.670746	0.0130332	0.235647	0.432908
AT1G16500	0.684716	0.0164542	-0.326169	0.265319
AT1G18870	0.861107	0.00196028	3.18891	4.50916e-57
AT1G21000	0.679265	0.000600834	0.668133	1.96604e-05
AT1G21440	0.612369	0.00575172	0.373303	0.0568833
AT1G22065	0.626887	0.0465605	0.274104	0.383374
AT1G22360	0.488438	0.0258309	1.07675	7.90166e-15
AT1G23390	0.920267	2.83032e-08	1.35375	1.37561e-23
AT1G23870	0.899839	2.46352e-08	0.774629	1.57322e-08
AT1G26800	2.0626	6.45703e-16	1.98857	4.17404e-18
AT1G27290	0.59012	0.00807628	0.661442	4.44449e-05
AT1G28330	1.06782	8.83255e-05	0.459322	0.116034
AT1G30820	1.06179	2.09257e-13	0.383111	0.00990053
AT1G31320	0.647757	0.0277762	1.50215	1.59319e-16
AT1G32700	0.744645	5.87204e-05	-0.00778067	0.987405
AT1G32928	0.965771	0.00504495	0.806986	0.00296491
AT1G33055	2.60951	0.000754805	1.94418	0.0085187
AT1G49180	0.78819	0.0180653	0.247521	0.548943
AT1G49470	0.692544	0.00608401	0.136706	0.715953
AT1G49500	0.632503	0.00364535	0.812096	2.54668e-07
AT1G50420	0.627024	0.0070607	0.202385	0.455414
AT1G52342	1.00898	0.0229041	2.05672	4.67249e-12
AT1G52560	1.22055	0.00518647	0.968823	0.00632053
AT1G52720	0.552229	0.0199561	0.303058	0.159526
AT1G55530	0.498899	0.0286132	0.491912	0.00263384
AT1G56220	0.618109	0.000227837	0.649353	9.63232e-07
AT1G58180	0.495093	0.024317	0.569342	0.000184367
AT1G59590	0.605765	0.00822043	0.537759	0.00246921
AT1G59860	1.1532	0.0199504	1.49633	8.98401e-06
AT1G60140	0.815701	4.48088e-07	0.928709	2.08725e-12
AT1G61740	0.896637	1.23183e-08	0.4817	0.000996989
AT1G62280	1.56963	2.55727e-05	1.00012	0.00274178
AT1G62770	0.935877	0.000200085	1.49402	2.62934e-15
AT1G63720	0.561105	0.0246754	0.487109	0.00957781
AT1G64795	9.17717	7.13338e-30	8.23958	5.771e-24
AT1G67110	1.04946	2.69716e-06	2.03762	7.5068e-32
AT1G67710	0.822118	0.0249287	0.230802	0.630737
AT1G70290	1.63572	1.33033e-29	1.6708	8.78614e-38
AT1G70520	0.736449	0.000210329	1.02895	8.35073e-12
AT1G70530	0.465669	0.0359551	0.547464	0.000236733
AT1G71880	0.534184	0.0088227	0.100025	0.738448
AT1G73750	0.85466	0.015894	1.25682	1.37058e-07
AT1G74310	0.909139	0.0309598	0.668791	0.0397816
AT1G74840	0.743346	9.92687e-06	0.75629	3.65579e-08
AT1G75380	0.498843	0.00984892	0.454178	0.00191159
AT1G75945	9.6046	6.93366e-46	8.96199	1.17037e-40
AT1G76410	1.17333	0.0363021	1.85171	1.30121e-07
AT1G76590	1.65604	3.24934e-07	1.67836	7.08661e-10
AT1G77885	0.653524	0.00847452	0.064309	0.888937
AT1G78080	0.644361	0.0174156	0.139463	0.708573
AT1G78110	0.831404	5.46093e-05	0.771591	5.46466e-06
AT1G78120	0.534519	0.00848914	1.13804	5.28843e-17
AT1G80180	0.846419	1.78444e-05	0.320066	0.127256
AT1G80380	0.741993	1.47206e-05	0.414319	0.00945633
AT1G80440	2.34615	1.2775e-12	1.42189	8.25665e-06
AT1G80650	0.816889	0.0132093	0.530523	0.0575252
AT1G80920	0.996769	9.18188e-10	0.753873	1.49082e-07
AT2G01021	0.999511	0.0277455	0.379063	0.448939
AT2G01670	0.61557	0.00796038	-0.588935	0.000762153
AT2G02450	1.63619	7.48558e-08	0.451019	0.265742
AT2G02710	1.57088	6.27471e-24	1.07836	2.37968e-14
AT2G04240	0.647436	0.00110727	0.604642	0.000114523
AT2G05330	1.90614	0.0052283	1.41336	0.0191577
AT2G14247	1.67181	0.00135386	3.47089	1.13891e-20
AT2G15880	1.77993	0.00503585	1.66851	0.000681982
AT2G15890	1.86708	7.28486e-15	2.18678	1.78792e-25
AT2G16700	0.626209	0.02031	0.95811	1.34609e-07
AT2G17450	0.547384	0.010483	0.518478	0.00115999
AT2G17880	0.994623	0.0200223	1.47527	2.50804e-07
AT2G18700	1.0441	2.06038e-07	1.54073	1.16248e-20
AT2G19810	1.80186	1.14123e-08	1.57902	1.57409e-08
AT2G20670	1.12459	1.01099e-07	1.65474	1.2118e-21
AT2G22650	0.708473	0.0373749	0.821675	0.00033667
AT2G24550	0.76987	1.97884e-06	0.712052	1.21078e-07
AT2G24580	0.428967	0.0363021	1.02764	3.077e-16
AT2G24762	0.921595	3.94542e-08	0.773261	6.29043e-08
AT2G25090	0.614911	0.0163312	0.419078	0.0497391
AT2G25900	2.4468	8.32971e-25	2.21634	4.13462e-24
AT2G27830	0.74978	0.00064189	0.59743	0.00116214
AT2G28110	0.490702	0.0314126	-0.127328	0.661544
AT2G28120	0.78281	0.00389363	0.404013	0.114035
AT2G28305	1.13225	0.0052283	0.959098	0.00265337
AT2G29340	0.972673	0.00123063	-0.225926	0.594893
AT2G30600	0.496809	0.00601924	0.265903	0.112543
AT2G31085	1.64821	3.97491e-05	1.77261	3.06832e-08
AT2G31180	1.08328	0.0127024	1.41073	3.8014e-06
AT2G32150	0.49345	0.0390355	0.981048	5.47347e-11
AT2G32487	1.69428	0.000197176	1.50646	4.28431e-05
AT2G34340	0.935383	0.0364783	0.734364	0.028406
AT2G35800	0.663038	5.73106e-05	0.568993	3.33829e-05
AT2G36950	0.803728	0.000206219	0.671791	0.000147035
AT2G37460	0.734199	8.1383e-05	1.16042	5.03238e-16
AT2G38600	1.22552	3.93822e-05	-0.120265	0.842082
AT2G38820	0.710615	0.0158486	0.552844	0.0173341
AT2G39705	0.663115	0.0212749	1.43248	1.92338e-15
AT2G40000	1.50583	1.03436e-21	1.12388	1.51684e-15
AT2G40970	0.527462	0.00481306	0.131896	0.599892
AT2G41240	0.959618	0.0135244	1.62902	2.88402e-10
AT2G41430	0.754802	2.99882e-05	0.659403	9.47671e-06
AT2G43535	0.838991	0.000198252	1.91931	4.17326e-29
AT2G45210	0.763404	1.4395e-05	0.463674	0.003893
AT3G02135	5.33311	0.0231526	4.86744	0.00779758
AT3G03870	0.74111	0.0182098	0.796947	0.000367523
AT3G04115	1.37572	0.0264623	0.304965	0.739704
AT3G04520	0.588744	0.00620375	0.0155337	0.974305
AT3G04720	0.709669	0.0189062	0.636898	0.00505518
AT3G05120	0.482965	0.0348859	0.605618	7.6431e-05
AT3G06380	0.780913	8.63838e-07	0.619259	4.91008e-06
AT3G07310	0.892218	1.21577e-05	0.357894	0.102474
AT3G10190	0.80786	0.00290927	0.0269221	0.96695
AT3G11280	0.715649	0.00160982	0.252544	0.319411
AT3G12520	0.670804	0.0183279	0.407102	0.0937987
AT3G12580	0.859228	0.0350946	0.673921	0.0277084
AT3G12930	0.767604	0.0334149	0.397541	0.236841
AT3G14050	0.632738	0.00085344	1.05498	4.42935e-14
AT3G14060	1.17658	4.42892e-05	1.13232	1.62817e-06
AT3G14240	0.512932	0.00967786	0.495316	0.000846151
AT3G14260	1.64562	2.3323e-10	-0.0042398	0.99614
AT3G15450	2.21989	2.81743e-23	2.37826	1.11649e-32
AT3G15630	1.16119	4.86338e-10	1.03201	1.06487e-10
AT3G16490	0.975997	0.00565297	1.51295	5.7114e-10
AT3G18773	1.16945	0.000132063	1.37477	1.30956e-08
AT3G20660	0.719171	0.000981354	0.728667	1.59513e-05
AT3G20830	0.490457	0.04414	0.63029	7.97148e-05
AT3G21270	0.851576	0.0196222	0.336035	0.382376
AT3G23880	1.26411	0.0202502	2.18795	9.60396e-10
AT3G24500	1.45734	3.12052e-05	1.37953	1.12348e-06
AT3G26510	0.648471	0.0419219	0.730719	0.000581404
AT3G26760	0.877011	3.86463e-06	1.11787	1.81193e-13
AT3G26770	0.593068	0.038354	0.0339524	0.949362
AT3G27030	0.747837	0.0134435	0.698155	0.00190314
AT3G29035	0.48964	0.0194533	0.695088	8.82122e-07
AT3G29240	0.64029	0.00193288	0.890881	4.98633e-09
AT3G29633	3.91572	2.5215e-08	3.13485	2.9518e-07
AT3G30775	0.627647	0.0326454	0.491937	0.0256183
AT3G32980	0.676664	0.0492761	-0.143927	0.75171
AT3G43430	1.20075	2.11813e-11	0.938373	2.29918e-09
AT3G44326	0.615962	0.0310406	1.94943	1.51128e-28
AT3G44990	0.629121	0.0214755	1.61064	2.3745e-20
AT3G45860	4.10324	3.97491e-05	3.46677	9.80096e-05
AT3G46420	4.23439	0.0477889	5.53755	0.000103264
AT3G46880	1.60618	0.0182098	0.385813	0.690942
AT3G47160	0.674498	0.0108824	0.677466	0.000515493
AT3G48350	0.572757	0.0180585	2.16131	1.12259e-48
AT3G48360	1.97615	6.62885e-30	1.49941	2.39239e-21
AT3G49360	1.20431	4.83571e-06	1.38098	1.00577e-10
AT3G49690	1.67684	3.37921e-07	1.78633	4.32672e-11
AT3G49790	1.43168	3.67472e-16	1.26658	2.52171e-16
AT3G51910	1.85431	2.71984e-20	1.73217	7.83949e-22
AT3G52060	0.784665	8.73779e-05	0.774657	1.6102e-06
AT3G52480	0.878395	2.32387e-06	0.936146	7.10598e-10
AT3G53280	1.57625	0.0286132	0.665366	0.340643
AT3G56360	0.528533	0.0232738	0.861053	1.74094e-08
AT3G56400	1.19851	2.96666e-06	1.70631	5.0796e-17
AT3G58620	0.577135	0.0162933	0.409234	0.0367306
AT3G61198	1.19101	0.00191805	1.48259	1.10087e-07
AT3G61210	1.40885	0.000605156	1.01691	0.00606101
AT3G61390	0.98028	0.0147353	-0.392024	0.395748
AT3G62950	2.73373	0.000324015	3.06156	1.97163e-07
AT4G00780	1.14581	0.00288175	1.00147	0.00110311
AT4G00910	1.10695	0.00340446	0.881056	0.00423292
AT4G01330	0.928195	4.806e-09	0.863598	1.50828e-10
AT4G01440	0.652651	0.000235953	0.513522	0.000575083
AT4G01450	0.456907	0.0182098	0.641644	1.11317e-06
AT4G01970	1.13453	0.00993137	-0.0951852	0.909225
AT4G03420	0.624146	0.00992128	0.894311	6.46201e-08
AT4G03510	0.719348	0.000115137	0.737133	7.29737e-07
AT4G04810	0.795732	0.00041917	0.283757	0.26922
AT4G05070	1.31563	2.36225e-11	0.933918	9.68773e-08
AT4G05100	0.644348	0.00165938	0.765073	6.07246e-07
AT4G07195	1.64945	0.0111456	1.67312	0.000452625
AT4G08150	1.1665	9.67657e-06	0.518246	0.0560569
AT4G08300	0.612077	0.00354119	0.747052	1.79668e-06
AT4G08950	1.00222	0.000783894	0.635756	0.0151109
AT4G09040	0.651062	0.0363021	0.488482	0.0458405
AT4G10310	0.648637	0.0151205	0.194204	0.555516
AT4G11660	1.22918	2.79521e-08	1.20574	1.4604e-10
AT4G12080	0.72549	3.73442e-06	0.213052	0.260892
AT4G13420	3.00439	0.0158486	0.936101	0.497014
AT4G13710	0.690215	0.0363021	0.378401	0.203654
AT4G14270	0.793257	0.00244504	0.670194	0.00146687
AT4G14870	0.897155	0.0448059	0.408036	0.364722
AT4G17900	0.469256	0.0458101	0.208786	0.359397
AT4G18340	0.524171	0.010446	-0.12826	0.636313
AT4G19160	1.24392	1.43059e-11	0.921268	1.04311e-08
AT4G22820	0.482075	0.0465605	0.658277	2.28089e-05
AT4G23410	0.669671	0.0298405	0.920137	7.18812e-06
AT4G23530	0.644421	0.0379717	0.763552	0.000266694
AT4G24015	0.824417	0.00174411	0.697353	0.00114943
AT4G24230	0.819344	1.07792e-05	0.558435	0.000635629
AT4G24450	1.12269	0.0116348	0.530107	0.23227
AT4G25835	0.83574	0.000241067	0.607317	0.00185497
AT4G28240	1.0184	1.55011e-08	1.07419	1.49047e-12
AT4G30110	1.10974	6.77532e-07	0.354675	0.173944
AT4G31730	0.48355	0.0103919	0.132241	0.582812
AT4G32480	1.62249	7.26504e-18	1.97977	2.34022e-33
AT4G33770	0.910144	8.23425e-05	0.515585	0.018646
AT4G34970	1.2509	0.0141805	0.491481	0.426148
AT4G35750	1.05379	4.96111e-09	1.25247	6.44576e-17
AT4G36410	0.83237	0.000741279	0.642191	0.00176755
AT4G36670	0.692113	0.013651	0.933256	8.79923e-07
AT4G37260	0.667834	3.44241e-05	0.739448	9.42993e-09
AT4G37610	0.782242	8.40155e-07	1.00593	3.55862e-15
AT4G38470	1.08917	3.32004e-09	0.739425	4.66101e-06
AT4G39780	0.6072	0.0130332	0.853105	3.38494e-07
AT5G02090	0.739726	0.00550809	0.937185	1.34134e-06
AT5G02550	1.22605	9.41179e-08	0.705053	0.00100177
AT5G02580	1.01004	0.00364535	1.65768	9.06648e-12
AT5G03230	0.683363	0.0100292	0.692863	0.000460376
AT5G03545	0.982571	0.000104293	0.148892	0.716134
AT5G04150	1.80018	2.90693e-23	2.24322	1.64007e-44
AT5G05250	0.725011	0.0174569	1.0318	4.48579e-07
AT5G07860	0.524956	0.0093137	0.940406	3.83223e-12
AT5G08240	0.735759	0.00406107	0.67575	0.000620503
AT5G08380	1.38441	4.83571e-06	0.125701	0.830313
AT5G13080	0.988044	0.000713392	1.52528	9.30769e-13
AT5G13090	0.566154	0.0264898	0.758204	9.4103e-06
AT5G14070	1.26208	3.17741e-05	1.53702	1.01937e-10
AT5G14120	1.04685	2.71071e-11	1.17187	3.27125e-18
AT5G14650	1.43833	0.00591549	4.25948	3.27598e-30
AT5G14880	0.671271	0.000605156	0.270065	0.194652
AT5G16110	0.68126	8.1383e-05	0.491093	0.000940086
AT5G16120	0.592523	0.000442068	0.625368	2.06919e-06
AT5G16370	0.910175	5.55496e-07	0.750365	1.30472e-06
AT5G17490	0.815966	0.0458039	0.34689	0.412367
AT5G18130	0.584703	0.0142532	0.674526	8.80001e-05
AT5G18850	0.745952	0.0137278	0.282784	0.400101
AT5G19120	1.26319	3.31038e-12	1.04539	5.48909e-11
AT5G19890	2.94372	0.00665643	1.57449	0.0736259
AT5G20250	1.36826	1.01099e-07	1.46969	3.07973e-12
AT5G20640	1.00348	0.0410883	1.42774	3.96442e-06
AT5G21940	1.29901	6.70584e-15	1.30636	3.31585e-19
AT5G22020	0.626289	0.00231827	0.497145	0.00257291
AT5G22920	1.91108	3.78251e-18	2.06737	3.80799e-27
AT5G23050	0.518325	0.0129573	0.917048	3.54205e-11
AT5G23360	0.819865	0.00204787	1.47941	1.28143e-15
AT5G24490	0.739908	0.0155936	0.642714	0.00649327
AT5G24890	0.604496	0.000235953	0.467753	0.000704284
AT5G25130	1.82474	0.000579315	1.01548	0.0435235
AT5G25280	0.710587	4.93292e-05	0.743738	1.23105e-07
AT5G25830	0.968541	5.89189e-09	0.932055	4.41778e-11
AT5G27420	0.661311	0.015311	0.88084	3.51371e-06
AT5G28770	0.864574	3.51966e-05	0.952949	1.03633e-08
AT5G35935	2.49542	1.54101e-30	2.63645	2.03538e-42
AT5G38860	0.65788	0.0134435	0.296924	0.272143
AT5G39080	1.12715	0.0425582	1.80698	1.53272e-07
AT5G41080	1.0215	0.000476062	1.39831	1.46698e-10
AT5G44005	0.869758	0.0131782	0.915059	0.000297805
AT5G44925	3.0772	0.000182396	2.96128	7.74664e-06
AT5G45110	0.574039	0.0246754	0.395547	0.0538071
AT5G47050	0.815729	2.07786e-07	0.533401	0.000146168
AT5G47240	1.09204	0.00406107	0.653079	0.0648535
AT5G49450	1.69317	1.23265e-15	2.35038	1.8327e-36
AT5G51390	0.893221	0.0419219	1.28706	4.10939e-06
AT5G54490	0.914718	0.00410214	1.74033	7.8117e-16
AT5G54585	1.07105	0.0200223	2.41604	2.48072e-17
AT5G54940	0.598554	0.0299639	0.55965	0.0048761
AT5G56550	2.47254	2.5658e-20	2.73816	1.57212e-29
AT5G57100	0.626855	0.0184562	0.565155	0.00537746
AT5G57340	0.855615	0.0419219	1.26293	1.90507e-06
AT5G58787	0.686892	0.00550809	0.617487	0.0011493
AT5G59080	2.13059	2.28731e-09	2.43347	2.61417e-16
AT5G59430	0.494804	0.0302842	0.363345	0.0425956
AT5G59590	1.12966	5.09325e-06	0.381454	0.173963
AT5G59780	0.778585	0.000834617	0.494164	0.0171828
AT5G60680	0.850869	4.24935e-07	1.14069	4.15199e-17
AT5G61420	0.583644	0.0246754	0.143553	0.677164
AT5G61440	0.89579	0.000155608	1.15266	1.80937e-10
AT5G61590	1.74739	2.13375e-09	1.57408	1.49848e-09
AT5G62020	0.828053	7.26297e-05	0.450229	0.0234214
AT5G62770	0.637742	0.00601924	0.231535	0.374347
AT5G63160	1.19482	9.52908e-06	-0.00284696	0.996945
AT5G65207	1.86016	1.49905e-12	1.20745	6.21819e-07
AT5G65830	0.626707	0.0159257	0.328555	0.177684
AT5G66050	0.790246	6.46085e-06	0.988377	1.36995e-12
AT5G67190	0.846764	0.00503585	0.544258	0.03996
