## Supplementary material for "MYB68 regulates radial endodermal differentiation and suberin patterning": Table S3

### Sheet: Tabelle1
List of DEGs up in myb68-1 vs. WT and ns in myb68 1 vs. WT
	WT vs myb68-1		WT vs myb68-1 BAP
ATG	logFC	adj. P value	logFC	adj. P value
AT4G13420	3.00439	0.0158486	0.936101	0.497014	ARABIDOPSIS THALIANA HIGH AFFINITY K+ TRANSPORTER 5 (ATHAK5)
AT5G19890	2.94372	0.00665643	1.57449	0.0736259	Peroxidase superfamily protein
AT3G14260	1.64562	2.3323e-10	-0.0042398	0.99614	LURP-one-like protein (DUF567)
AT2G02450	1.63619	7.48558e-08	0.451019	0.265742	ANAC034, ANAC035, ARABIDOPSIS NAC DOMAIN CONTAINING PROTEIN 34, ATLOV1, LONG VEGETATIVE PHASE 1, LOV1, NAC DOMAIN CONTAINING PROTEIN 35, NAC035
AT3G46880	1.60618	0.0182098	0.385813	0.690942	hypothetical protein
AT3G53280	1.57625	0.0286132	0.665366	0.340643	CYTOCHROME P450 71B5 (CYP71B5)
AT5G08380	1.38441	4.83571e-06	0.125701	0.830313	ALPHA-GALACTOSIDASE 1 (AGAL1)
AT3G04115	1.37572	0.0264623	0.304965	0.739704	long_noncoding_rna
AT4G34970	1.2509	0.0141805	0.491481	0.426148	ACTIN DEPOLYMERIZING FACTOR 9 (ADF9)
AT2G38600	1.22552	3.93822e-05	-0.120265	0.842082	HAD superfamily, subfamily IIIB acid phosphatase
AT5G63160	1.19482	9.52908e-06	-0.00284696	0.996945	BT1, BTB AND TAZ DOMAIN PROTEIN 1
AT4G08150	1.1665	9.67657e-06	0.518246	0.0560569	BP, BP1, BREVIPEDICELLUS, BREVIPEDICELLUS 1, KNAT1, KNOTTED-LIKE FROM ARABIDOPSIS THALIANA
AT4G01970	1.13453	0.00993137	-0.0951852	0.909225	ATSTS, RAFFINOSE SYNTHASE 4, RS4, STACHYOSE SYNTHASE, STS
AT5G59590	1.12966	5.09325e-06	0.381454	0.173963	UDP-GLUCOSYL TRANSFERASE 76E2 (UGT76E2)
AT4G24450	1.12269	0.0116348	0.530107	0.23227	ATGWD2, GWD3, PHOSPHOGLUCAN, WATER DIKINASE, PWD
AT4G30110	1.10974	6.77532e-07	0.354675	0.173944	ARABIDOPSIS HEAVY METAL ATPASE 2 (ATHMA2)
AT5G47240	1.09204	0.00406107	0.653079	0.0648535	nudix hydrolase homolog 8
AT1G28330	1.06782	8.83255e-05	0.459322	0.116034	DORMANCY-ASSOCIATED PROTEIN-LIKE 1 (DYL1); DORMANCY-ASSOCIATED PROTEIN 1 (DRM1)
AT5G03545	0.982571	0.000104293	0.148892	0.716134	AT4, ATIPS2, INDUCED BY PI STARVATION 2
AT3G61390	0.98028	0.0147353	-0.392024	0.395748	Plant U-box type E3 ubiquitin ligase (PUB36)
AT2G29340	0.972673	0.00123063	-0.225926	0.594893	NAD-dependent epimerase/dehydratase family protein
AT4G14870	0.897155	0.0448059	0.408036	0.364722	SECE1
AT3G07310	0.892218	1.21577e-05	0.357894	0.102474	phosphoserine aminotransferase, putative (DUF760)
AT3G21270	0.851576	0.0196222	0.336035	0.382376	DOF ZINC FINGER PROTEIN 2 (DOF2)
AT1G80180	0.846419	1.78444e-05	0.320066	0.127256	MAPK SUBSTRATES IN THE STOMATAL LINEAGE 1, MASS1
AT1G67710	0.822118	0.0249287	0.230802	0.630737	RESPONSE REGULATOR 11 (ARR11)
AT1G80650	0.816889	0.0132093	0.530523	0.0575252	RNASE THREE-LIKE PROTEIN 1 (RTL1)
AT5G17490	0.815966	0.0458039	0.34689	0.412367	RGA-LIKE PROTEIN 3 (RGL3)
AT3G10190	0.80786	0.00290927	0.0269221	0.96695	CALMODULIN-LIKE 36 (CML36)
AT4G04810	0.795732	0.00041917	0.283757	0.26922	METHIONINE SULFOXIDE REDUCTASE B4 (MSRB4)
AT1G49180	0.78819	0.0180653	0.247521	0.548943	protein kinase family protein (ATG1T)
AT2G28120	0.78281	0.00389363	0.404013	0.114035	OVARIAN TUMOR DOMAIN (OTU)-CONTAINING DUB (DEUBIQUITILATING ENZYME) 1 (OTU1)
AT3G12930	0.767604	0.0334149	0.397541	0.236841	DELAYED GREENING 238 (DG238)
AT5G18850	0.745952	0.0137278	0.282784	0.400101	Low-density receptor-like protein
AT1G32700	0.744645	5.87204e-05	-0.00778067	0.987405	PLATZ transcription factor family protein
AT4G12080	0.72549	3.73442e-06	0.213052	0.260892	AT-HOOK MOTIF NUCLEAR-LOCALIZED PROTEIN 1 (AHL1); (ATAHL1)
AT3G11280	0.715649	0.00160982	0.252544	0.319411	Putative transcription factors interacting with the gene product of VHA-B1 (vacuolar ATPase subunit B1; as shown through yeast two-hybrid assay).
AT1G49470	0.692544	0.00608401	0.136706	0.715953	transmembrane epididymal protein (DUF716)
AT4G13710	0.690215	0.0363021	0.378401	0.203654	Pectate lyase (ATPLL25)
AT1G16500	0.684716	0.0164542	-0.326169	0.265319	filamentous hemagglutinin transporter
AT3G32980	0.676664	0.0492761	-0.143927	0.75171	PEROXIDASE 32 (PRX32)
AT1G15670	0.671271	0.000605156	0.270065	0.194652	KISS ME DEADLY 2 (KMD)
AT3G12520	0.670804	0.0183279	0.407102	0.0937987	SULFATE TRANSPORTER 4;2 (SULTR4;2)
AT5G14880	0.670746	0.0130332	0.235647	0.432908	POTASSIUM UPTAKE 8 (KUP8)
AT5G38860	0.65788	0.0134435	0.296924	0.272143	BES1-INTERACTING MYC-LIKE PROTEIN 3, BIM3
AT1G77885	0.653524	0.00847452	0.064309	0.888937	hypothetical protein
AT4G10310	0.648637	0.0151205	0.194204	0.555516	HIGH-AFFINITY K+ TRANSPORTER 1 (HKT1)
AT1G78080	0.644361	0.0174156	0.139463	0.708573	ATWIND1, ERF59, RAP2.4, RELATED TO AP2 4, WIND1, WOUND INDUCED DEDIFFERENTIATION 1
AT5G62770	0.637742	0.00601924	0.231535	0.374347	membrane-associated kinase regulator
AT1G22065	0.627024	0.0070607	0.202385	0.455414	hypothetical protein
AT1G50420	0.626887	0.0465605	0.274104	0.383374	SCARECROW-LIKE 3 (SCL3)
AT5G65830	0.626707	0.0159257	0.328555	0.177684	RECEPTOR LIKE PROTEIN 57 (RLP57);RECEPTOR LIKE PROTEIN 57 (ATRLP57)
AT1G21440	0.612369	0.00575172	0.373303	0.0568833	Phosphoenolpyruvate carboxylase family protein
AT3G26770	0.593068	0.038354	0.0339524	0.949362	NAD(P)-binding Rossmann-fold superfamily protein
AT3G04520	0.588744	0.00620375	0.0155337	0.974305	THREONINE ALDOLASE 2 (THA2)
AT5G61420	0.583644	0.0246754	0.143553	0.677164	ATMYB28, HAG1, HIGH ALIPHATIC GLUCOSINOLATE 1, MYB DOMAIN PROTEIN 28, MYB28, PMG1, PRODUCTION OF METHIONINE-DERIVED GLUCOSINOLATE 1
AT5G45110	0.574039	0.0246754	0.395547	0.0538071	ATNPR3, NPR1-LIKE PROTEIN 3, NPR3
AT1G52720	0.552229	0.0199561	0.303058	0.159526	hypothetical protein
AT1G71880	0.534184	0.0088227	0.100025	0.738448	SUCROSE-PROTON SYMPORTER 1 (SUC1)
AT2G40970	0.527462	0.00481306	0.131896	0.599892	Homeodomain-like superfamily protein; (MYBC1)
AT4G18340	0.524171	0.010446	-0.12826	0.636313	Glycosyl hydrolase superfamily protein
AT2G30600	0.496809	0.00601924	0.265903	0.112543	BTB/POZ domain-containing protein
AT2G28110	0.490702	0.0314126	-0.127328	0.661544	FRA8, FRAGILE FIBER 8, IRREGULAR XYLEM 7, IRX7
AT4G31730	0.48355	0.0103919	0.132241	0.582812	GLUTAMINE DUMPER1 (GDU1)
AT4G17900	0.469256	0.0458101	0.208786	0.359397	PLATZ transcription factor family protein (PLATZ11)
AT2G01021	0.999511	0.0277455	0.379063	0.448939	hypothetical protein
