## Supplementary material for "MYB68 regulates radial endodermal differentiation and suberin patterning": Table S4

### Sheet: Tabelle1
Expression of known potassium and sodium transporter genes in myb68-1 vs. WT and myb68-1 BAP vs. WT
	WT vs myb68 1		WT vs myb68 1 BAP
ATG	logFC	adj. P value	logFC	adj. P value
AT1G01790	0.178782	0.833403	0.0454332	0.90611	K+ EFFLUX ANTIPORTER 1 (KEA1)
AT1G14660	0.0727631	0.991757	-0.16324	0.785573	NA+/H+ EXCHANGER 8 (NHX8)
AT1G31120	0.334128	0.50929	0.742673	4.05707e-05	K+ UPTAKE PERMEASE 10 (KUP10)
AT1G54370	-0.0422957	0.991757	-0.196945	0.356352	NA+/H+ ANTIPORTER 5 (AtNHX5)
AT1G60160	-0.188954	0.940495	0.339579	0.252851	K TRANSPORTER12 (KT12)
AT1G70300	0.00825798	0.998802	0.231703	0.305643	K+ UPTAKE PERMEASE 6 (KUP6)
AT1G79610	-0.0243523	0.994832	-0.0617002	0.865265	NA+/H+ ANTIPORTER 6 (NHX6)
AT2G01980	0.10885	0.956617	-0.0861823	0.77361	Na+/H+ antiporter SOS1
AT2G26650	-0.0894115	0.98183	-0.141928	0.622754	AKT1
AT2G30070	0.009244	0.998802	0.366592	0.127298	POTASSIUM TRANSPORTER 1 (ATKT1); (ATKT1P); (ATKUP1)
AT2G35060	0.227275	0.70822	0.275378	0.174045	K+ UPTAKE PERMEASE 11 (KUP11)
AT2G40540	-0.104086	0.956935	0.629221	1.29939e-06	POTASSIUM TRANSPORTER 2 (KT2); (ATKT2); (SHY3); (KUP2); (ATKUP2); (TRK2)
AT3G02050	0.0657691	0.988787	0.298846	0.113199	K+ UPTAKE TRANSPORTER 3 (KUP3); (ATKUP3); POTASSIUM TRANSPORTER 4 (ATKT4)
AT3G02850	0.437064	0.331164	-1.12794	7.92368e-08	SKOR
AT3G03000	0.128584	0.94487	0.391788	0.023256	AtNHX1
AT4G10310	0.648637	0.0151205	0.194204	0.555516	HIGH-AFFINITY K+ TRANSPORTER 1 (HKT1)
AT4G13420	3.00439	0.0158486	0.936101	0.497014	HIGH AFFINITY K+ TRANSPORTER 5 (HAK5)
AT4G19960	-0.0854657	0.985579	-0.704043	1.71907e-05	K+ UPTAKE PERMEASE 9, KT9, KUP9
AT4G22200	1.02835	0.616789	1.31687	0.0830807	AKT2
AT4G23640	-0.0824602	0.975099	-0.0392506	0.910826	TINY ROOT HAIR 1 (TRH1) (KUP4); (ATKT3);TINY ROOT HAIR 1 (TRH1)
AT4G23700	0.0133054	0.998358	0.174272	0.606815	CATION/H+ EXCHANGER 17 (CHX17)
AT4G32650	0.0103951	0.998358	-0.213548	0.365943	KAT3
AT4G33530	-0.155382	0.872154	0.129628	0.600177	K+ UPTAKE PERMEASE 5 (KUP5)
AT5G09400	-0.0251299	0.994481	-0.225747	0.235554	K+ UPTAKE PERMEASE 7, KUP7
AT5G14880	0.671271	0.000605156	0.270065	0.194652	POTASSIUM UPTAKE 8 (KUP8)
AT5G37500	-0.232302	0.890977	0.0155646	0.98245	GATED OUTWARDLY-RECTIFYING K+ CHANNEL, GORK
AT5G46240					cation/hydrogen exchanger, putative (CHX21)
AT2G26650					KAT2
AT2G30240					CHX13
AT2G37910					AKT1
AT4G18290					AKT5
AT4G32500					KAT1
