## Supplementary material for "MYB68 regulates radial endodermal differentiation and suberin patterning": Table S5

### Sheet: Tabelle1
ATG	Locus Ide	ntifier Gen	e Model Name Gene Model Description Gene Model Type Primary Gene Symbol All Gene Symbols							second transcriptomics
AT3G11280	AT3G11280	AT3G11280.1	Putative transcription factors interacting with the gene product of VHA-B1 (vacuolar ATPase subunit B1; as shown through yeast two-hybrid assay). protein_coding
AT5G17490	AT1G66250	AT1G66250.1	O-Glycosyl hydrolases family 17 protein;(source:Araport11) protein_coding								myb68		ahp6		axm
AT1G50420	AT2G18490	AT2G18490.2	GAZ is a nuclear localized transcriptional activator that is regulated (decreased) by GA and ABA levels. GAZ is expressed in the root stele and may function non-cell autonomously to effect hormone mediated control of ground tissue maturation. protein_coding								logFC	Pvalue	logFC	Pvalue	logFC	Pvalue
AT1G14920	AT1G78440	AT1G78440.1	Encodes a gibberellin 2-oxidase that acts on C19 gibberellins. protein_coding ARABIDOPSIS THALIANA GIBBERELLIN 2-OXIDASE 1 (ATGA2OX1) ARABIDOPSIS THALIANA GIBBERELLIN 2-OXIDASE 1 (ATGA2OX1);GIBBERELLIN 2-OXIDASE 1 (GA2OX1)							AT5G17490 RGL3	0.776538	8.9048e-06	-0.32484	0.225675	0.469488	0.0218706
AT2G01570	AT4G03270	AT4G03270.1	Cyclin D6, involved in cortex/endodermis asymmetric stem cell division. protein_coding CYCLIN D6;1 (CYCD6;1) CYCLIN D6;1 (CYCD6;1)							AT1G50420 SCL3	0.82809	6.2514e-10	-0.320413	0.0879541	0.646201	9.96915e-06
AT1G66250	AT1G05160	AT1G05160.1	Encodes an ent-kaurenoic acid hydroxylase, a member of the CYP88A cytochrome p450 family. protein_coding CYTOCHROME P450, FAMILY 88, SUBFAMILY A, POLYPEPTIDE 3 (CYP88A3) ENT-KAURENOIC ACID OXYDASE 1 (KAO1); (ATKAO1);CYTOCHROME P450, FAMILY 88, SUBFAMILY A, POLYPEPTIDE 3 (CYP88A3)
AT3G03450	AT2G32440	AT2G32440.1	ent-kaurenoic acid hydroxylase (KAO2) protein_coding ENT-KAURENOIC ACID HYDROXYLASE 2 (KAO2) ENT-KAURENOIC ACID HYDROXYLASE 2 (KAO2); (CYP88A4);ARABIDOPSIS ENT-KAURENOIC ACID HYDROXYLASE 2 (ATKAO2)
AT3G11540	AT3G05120	AT3G05120.1	Encodes a gibberellin (GA) receptor ortholog of the rice GA receptor gene (OsGID1). Has GA-binding activity, showing higher affinity to GA4. Interacts with DELLA proteins in vivo in the presence of GA4. The DELLA region alone can interact with GID1A in GA-dependent manner in a Y2H assay. protein_coding GA INSENSITIVE DWARF1A (GID1A) GA INSENSITIVE DWARF1A (ATGID1A);GA INSENSITIVE DWARF1A (GID1A)
AT1G30040	AT3G63010	AT3G63010.1	Encodes a gibberellin (GA) receptor ortholog of the rice GA receptor gene (OsGID1). Has GA-binding activity, showing higher affinity to GA4. Interacts with DELLA proteins in vivo in the presence of GA4. The mRNA is cell-to-cell mobile. protein_coding GA INSENSITIVE DWARF1B (GID1B) (ATGID1B);GA INSENSITIVE DWARF1B (GID1B)
AT2G18490	AT5G27320	AT5G27320.1	Encodes a gibberellin (GA) receptor ortholog of the rice GA receptor gene (OsGID1). Has GA-binding activity, showing higher affinity to GA4. Interacts with DELLA proteins in vivo in the presence of GA4. protein_coding GA INSENSITIVE DWARF1C (GID1C) GA INSENSITIVE DWARF1C (GID1C); (ATGID1C)
AT4G37650	AT4G02780	AT4G02780.1	Catalyzes the conversion of geranylgeranyl pyrophosphate (GGPP) to copalyl pyrophosphate (CPP) of gibberellin biosynthesis protein_coding GA REQUIRING 1 (GA1) GA REQUIRING 1 (GA1); (ABC33);ARABIDOPSIS THALIANA ENT-COPALYL DIPHOSPHATE SYNTHETASE 1 (ATCPS1);CPP SYNTHASE (CPS);ENT-COPALYL DIPHOSPHATE SYNTHETASE 1 (CPS1)
AT3G54220	AT1G79460	AT1G79460.1	Encodes for a protein with ent-kaurene synthase B activity which catalyzes the second step in the cyclization of GGPP to ent-kaurene in the gibberellins biosynthetic pathway. protein_coding GA REQUIRING 2 (GA2) GA REQUIRING 2 (GA2); (KS);ENT-KAURENE SYNTHASE 1 (KS1);ARABIDOPSIS THALIANA ENT-KAURENE SYNTHASE 1 (ATKS1);ARABIDOPSIS THALIANA ENT-KAURENE SYNTHASE (ATKS)
AT4G03270	AT5G25900	AT5G25900.1	Encodes a member of the CYP701A cytochrome p450 family that is involved in later steps of the gibberellin biosynthetic pathway. protein_coding GA REQUIRING 3 (GA3) GA REQUIRING 3 (GA3);ARABIDOPSIS THALIANA ENT-KAURENE OXIDASE 1 (ATKO1);CYTOCHROME P450 701 A3 (CYP701A3)
AT2G34710	AT1G14920	AT1G14920.1	Similar to a putative transcription factor and transcriptional coactivators. Repressor of GA responses and involved in gibberellic acid mediated signaling. Member of the DELLA proteins that restrain the cell proliferation and expansion that drives plant growth. The protein undergoes degradation in response to GA via the 26S proteasome. GAI may be involved in reducing ROS accumulation in response …	Represses	GA-i	ndu	ced vege	tative growth and floral initiation. Rapidly degraded in response to GA. protein_coding GIBBERELLIC ACID INSENSITIVE (GAI) RESTORATION ON GROWTH ON AMMONIA 2 (RGA2);GIBBERELLIC ACID INSENSITIVE (GAI)
AT4G02780	AT5G56300	AT5G56300.1	A member of the Arabidopsis SABATH methyltransferase gene family. Encodes GAMT2, a methyltransferase that uses S-adenosine-L-methionine (SAM) as a methyl donor to methylate the carboxyl group of GAs, resulting in the methyl esters of GAs (MeGAs). Expressed most highly in the siliques during seed development. protein_coding GIBBERELLIC ACID METHYLTRANSFERASE 2 (GAMT2) GIBBERELLIC ACID METHYLTRANSF…
AT1G79460	AT1G30040	AT1G30040.1	Encodes a gibberellin 2-oxidase that acts on C-19 gibberellins. AtGA2OX2 expression is responsive to cytokinin and KNOX activities. protein_coding GIBBERELLIN 2-OXIDASE (GA2OX2) GIBBERELLIN 2-OXIDASE (ATGA2OX2);GIBBERELLIN 2-OXIDASE (GA2OX2);GIBBERELLIN 2-OXIDASE 2 (GA2OX2)
AT5G25900	AT1G47990	AT1G47990.1	Encodes a gibberellin 2-oxidase that acts on C19 gibberellins. AtGA2OX4 expression is responsive to cytokinin and KNOX activities. protein_coding GIBBERELLIN 2-OXIDASE 4 (GA2OX4) GIBBERELLIN 2-OXIDASE 4 (GA2OX4);ARABIDOPSIS THALIANA GIBBERELLIN 2-OXIDASE 4 (ATGA2OX4)
AT1G05160	AT1G02400	AT1G02400.1	Encodes a gibberellin 2-oxidase that acts on C19 gibberellins but not C20 gibberellins. protein_coding GIBBERELLIN 2-OXIDASE 6 (GA2OX6) ARABIDOPSIS THALIANA GIBBERELLIN 2-OXIDASE 4 (ATGA2OX4);ARABIDOPSIS THALIANA GIBBERELLIN 2-OXIDASE 6 (ATGA2OX6);GIBBERELLIN 2-OXIDASE 6 (GA2OX6);DOWNSTREAM TARGET OF AGL15 1 (DTA1)
AT2G32440	AT1G50960	AT1G50960.1	Encodes a protein with gibberellin 2-oxidase activity which acts specifically on C-20 gibberellins. DDF1 binds to GA2OX7 and regulates its expression in response to salt stress. protein_coding GIBBERELLIN 2-OXIDASE 7 (GA2OX7) GIBBERELLIN 2-OXIDASE 7 (GA2OX7);ARABIDOPSIS THALIANA GIBBERELLIN 2-OXIDASE 7 (ATGA2OX7)
AT4G25420	AT4G25420	AT4G25420.1	Encodes gibberellin 20-oxidase that is involved in the later steps of the gibberellin biosynthetic pathway. Regulated by a circadian clock. Weak expression response to far red light. protein_coding GIBBERELLIN 20 OXIDASE 1 (GA20OX1) GA REQUIRING 5 (GA5);GIBBERELLIN 20 OXIDASE 1 (GA20OX1); (AT2301);ARABIDOPSIS THALIANA GIBBERELLIN 20-OXIDASE 1 (ATGA20OX1)
AT5G51810	AT5G51810	AT5G51810.1	Encodes gibberellin 20-oxidase. Involved in gibberellin biosynthesis. Up-regulated by far red light in elongating petioles. Not regulated by a circadian clock. Mutation of GA20ox2 delays flowering. protein_coding GIBBERELLIN 20 OXIDASE 2 (GA20OX2) GIBBERELLIN 20 OXIDASE 2 (GA20OX2); (ATGA20OX2); (AT2353)
AT5G07200	AT5G07200	AT5G07200.1	encodes a gibberellin 20-oxidase. protein_coding GIBBERELLIN 20-OXIDASE 3 (GA20OX3) GIBBERELLIN 20-OXIDASE 3 (GA20OX3);ARABIDOPSIS THALIANA GIBBERELLIN 20-OXIDASE 3 (ATGA20OX3); (YAP169)
AT1G60980	AT1G60980	AT1G60980.1	gibberellin 20-oxidase 4;(source:Araport11) protein_coding GIBBERELLIN 20-OXIDASE 4 (GA20OX4) GIBBERELLIN 20-OXIDASE 4 (GA20OX4);GIBBERELLIN 20-OXIDASE 4 (ATGA20OX4)
AT1G44090	AT1G44090	AT1G44090.1	Encodes a gibberellin 20-oxidase. protein_coding GIBBERELLIN 20-OXIDASE 5 (GA20OX5) ARABIDOPSIS THALIANA GIBBERELLIN 20-OXIDASE 5 (ATGA20OX5);GIBBERELLIN 20-OXIDASE 5 (GA20OX5)
AT1G15550	AT1G15550	AT1G15550.1	Involved in later steps of the gibberellic acid biosynthetic pathway. Activated by AGAMOUS in a cal-1, ap1-1 background. Deletion of 208 bp from -1016 to -809 (&#916;-808) resulted in loss of GA-negative feedback (this sequence, which contains a 43-bp sequence GNFEI, was shown to be sufficient for GA-negative feedback). protein_coding GIBBERELLIN 3-OXIDASE 1 (GA3OX1) GA REQUIRING 4 (GA4);GIBBEREL…	3 BETA-HY	DROX	YLA	SE 1 (AT	GA3OX1)
AT1G80340	AT1G80340	AT1G80340.1	Encodes a protein with gibberellin 3 &#946;-hydroxylase activity. The protein was heterologously expressed in E. coli and shown to catalyze the hydroxylation of both GA9 and GA20. protein_coding GIBBERELLIN 3-OXIDASE 2 (GA3OX2) (GA4H);ARABIDOPSIS THALIANA GIBBERELLIN-3-OXIDASE 2 (ATGA3OX2);GIBBERELLIN 3-OXIDASE 2 (GA3OX2)
AT4G21690	AT4G21690	AT4G21690.1	gibberellin 3-oxidase 3;(source:Araport11) protein_coding GIBBERELLIN 3-OXIDASE 3 (GA3OX3) ARABIDOPSIS THALIANA GIBBERELLIN 3-OXIDASE 3 (ATGA3OX3);GIBBERELLIN 3-OXIDASE 3 (GA3OX3)
AT1G80330	AT1G80330	AT1G80330.1	Encodes a protein with gibberellin 3-oxidase activity. The enzyme, expressed and purified in E.coli, was shown to catalyze the 3&#946;-hydroxylation of GA20 into GA29. protein_coding GIBBERELLIN 3-OXIDASE 4 (GA3OX4) ARABIDOPSIS THALIANA GIBBERELLIN 3-OXIDASE 4 (ATGA3OX4);GIBBERELLIN 3-OXIDASE 4 (GA3OX4)
AT1G78440	AT4G26420	AT4G26420.1	A member of the Arabidopsis SABATH methyltransferase gene family. Encodes GAMT1, a methyltransferase that uses S-adenosine-L-methionine (SAM) as a methyl donor to methylate the carboxyl group of GAs, resulting in the methyl esters of GAs (MeGAs). Expressed most highly in the siliques during seed development. SABATH family methyltransferase. protein_coding GIBBERELLIN METHYLTRANSFERASE 1 (GAMT1) G…
AT2G34550	AT2G34710	AT2G34710.1	Dominant PHB mutations cause transformation of abaxial leaf fates into adaxial leaf fates. Encodes a member of HD-Zip family which contains homeodomain-leucine zipper domains and domain similar to a mammalian sterol binding domain. Has overlapping functions with PHAVOLUTA, REVOLUTA and CORONA. protein_coding PHABULOSA (PHB) PHABULOSA (PHB);ARABIDOPSIS THALIANA HOMEOBOX PROTEIN 14 (ATHB14); (ATHB-…
AT1G47990	AT2G01570	AT2G01570.1	Member of the VHIID/DELLA regulatory family. Contains homopolymeric serine and threonine residues, a putative nuclear localization signal, leucine heptad repeats, and an LXXLL motif. Putative transcriptional regulator repressing the gibberellin response and integration of phytohormone signalling. DELLAs repress cell proliferation and expansion that drives plant growth. The protein undergoes degra…	inhibits	its	DN	A bindin	g activity and thus affects the expression of PIF3 regulated genes. RGA may be involved in reducing ROS accumulation in response to stress by up-regulating the transcription of superoxide dismutases. Represses GA-induced vegetative growth and floral initiation. Rapidly degraded in response to GA. Involved in fruit and flower development. protein_coding REPRESSOR OF GA1-3 1 (RGA1) REPRESSOR OF GA1…
AT1G02400	AT1G66350	AT1G66350.1	Negative regulator of GA responses, member of GRAS family of transcription factors. Also belongs to the DELLA proteins that restrain the cell proliferation and expansion that drives plant growth. RGL1 may be involved in reducing ROS accumulation in response to stress by up-regulating the transcription of superoxide dismutases. Rapidly degraded in response to GA. Involved in flower and fruit devel…	L1); (RGL)
AT1G50960	AT3G03450	AT3G03450.1	Encodes a DELLA protein, a member of the GRAS superfamily of putative transcription factors. DELLA proteins restrain the cell proliferation and expansion that drives plant growth. Negative regulator of the response to GA in controlling seed germination. GA triggers the degradation of RGL2 protein in a process blocked by both proteasome inhibitors and serine/threonine phosphatase inhibitors. The p…	. RGL2 may	be	inv	olved in	reducing ROS accumulation in response to stress by up-regulating the transcription of superoxide dismutases. Rapidly degraded in response to GA. Regulates GA-promoted seed germination. Involved in flower and fruit development. protein_coding RGA-LIKE 2 (RGL2) RGA-LIKE 2 (RGL2)
AT4G26420	AT5G17490	AT5G17490.1	Encodes a DELLA subfamily member that acts as a negative regulator of GA signaling and as a coactivator of ABI3 to promote seed storage protein biosynthesis during the seed maturation stage. protein_coding RGA-LIKE PROTEIN 3 (RGL3) (AtRGL3);RGA-LIKE PROTEIN 3 (RGL3)
AT5G56300	AT3G54220	AT3G54220.1	Encodes a member of a novel family having similarity to DNA binding proteins containing basic-leucine zipper regions; scr is expressed in cortex/endodermal initial cells and in the endodermal cell lineage. Regulates the radial organization of the root. Is required cell-autonomously for distal specification of the quiescent center, which in turn regulates stem cell fate of immediately surrounding …	ct redunda	ntly	in	bundle	sheath cell fate specification. The scr mutant has a higher level of hydrogen peroxide in the elongation zone due to reduced expression of peroxidase genes. protein_coding SCARECROW (SCR) SCARECROW (SCR);SHOOT GRAVITROPISM 1 (SGR1)
AT3G05120	AT1G50420	AT1G50420.1	Encodes a scarecrow-like protein (SCL3) Putative transcription factors interacting with the gene product of VHA-B1 (vacuolar ATPase subunit B1; as shown through yeast two-hybrid assay). protein_coding SCARECROW-LIKE 3 (SCL3) SCARECROW-LIKE 3 (SCL3);SCARECROW-LIKE 3 (SCL-3)
AT3G63010	AT4G37650	AT4G37650.1	Involved in radial organization of the root and shoot axial organs. Essential for normal shoot gravitropism. The protein moves in a highly specific manner from the cells of the stele in which it is synthesized outward. Movement requires sequences within the GRAS and VHIID domains. SHORT-ROOT forms a network in combination with JACKDAW, BLUEJAY AND SCARECROW to regulate tissue patterning through a…	mutant, w	hile	it	is prog	ressively lost in the triple mutant bluejay jackdaw scarecrow and double mutant jackdaw scarecrow. In addition, ground tissue basal identity remains in shortroot mutant while it is defective in the quadruple mutant bluejay jackdaw magpie nutcracker. protein_coding SHORT ROOT (SHR) SHORT ROOT (SHR);ENDODERMAL-AMYLOPLAST LESS 1 (EAL1);SHOOT GRAVITROPISM 7 (SGR7); (EAL1)
AT5G27320	AT4G24210	AT4G24210.1	F-box protein that is involved in GA signaling. Regulates seed germination. Component of E3 ubiquitin complex. Interacts with DELLA proteins. protein_coding SLEEPY1 (SLY1) SLEEPY1 (SLY1);GAI AN REVERTANT 2 (GAR2); (GAR2)
AT1G66350	AT5G48170	AT5G48170.1	encodes an F-box protein whose protein sequence is similar to SLY1, which belongs to SCF-SLY1 E3 ligase complex. SCF-SLY1 E3 ligase degrades DELLA proteins that are involved in promoting growth. Overexpression of SLY2 can partially compensate sly1-10 mutant phenotype of dwarfism. protein_coding SLEEPY2 (SLY2) SLEEPY2 (SLY2);SNEEZY (SNE)
AT4G24210	AT3G11540	AT3G11540.1	Contains a tetratricopeptide repeat region, and a novel carboxy-terminal region. SPY acts as both a repressor of GA responses and as a positive regulation of cytokinin signalling. SPY may be involved in reducing ROS accumulation in response to stress. Regulates root hair patterning independently of 2 gibberellin signalling. Together with SEC functions to competitively regulate RGA1 (At2g01570). N…	SPINDLY	(SPY	)
AT5G48170	The query	for the following	terms resulted in no hits: AT2G34550

### Sheet: Sheet1
Expression of known gibberellic acid metabolism or signaling genes in myb68-1 vs WT and myb68 1 BAP vs WT
	WT vs myb68 1		WT vs myb68 1 BAP
ATG	logFC	adj. P value	logFC	adj. P value
AT1G15550	1.44855	8.66363e-11	1.07515	7.47267e-08	GA3OX1
AT1G80340	-1.55176	8.92677e-11	-2.53179	1.60771e-34	GIBBERELLIN-3-OXIDASE 2, ATGA3OX2
AT3G11280	0.715649	0.00160982	0.252544	0.319411
AT1G02400	-0.611256	0.00204601	-0.231315	0.269585	GIBBERELLIN 2-OXIDASE 6 (GA2OX6)
AT1G50420	0.627024	0.0070607	0.202385	0.455414	SCARECROW-LIKE 3 (SCL3)
AT3G05120	0.482965	0.0348859	0.605618	7.6431e-05	ATGID1A, GA INSENSITIVE DWARF1A, GID1A
AT5G17490	0.815966	0.0458039	0.34689	0.412367	RGA-LIKE PROTEIN 3, RGL3
AT2G18490	0.952172	0.0992624	1.74463	3.69741e-08	GAZ
AT3G63010	-0.33417	0.379155	-0.088573	0.804273	ATGID1B, GA INSENSITIVE DWARF1B
AT2G01570	0.216802	0.59916	0.109717	0.647581	REPRESSOR OF GA, REPRESSOR OF GA1-3 1, RGA, RGA1, RGA2
AT1G79460	-0.373159	0.639167	-0.0973824	0.858504	ENT-KAURENE SYNTHASE 1
AT5G07200	-0.932833	0.711065	0.454858	0.6779	GIBBERELLIN 20-OXIDASE 3 (GA20OX3)
AT5G51810	0.611928	0.793192	1.86008	3.8021e-05	GIBBERELLIN 20 OXIDASE 2, GA20OX2,
AT1G66350	-0.257161	0.82601	-0.115675	0.797936	RGL1
AT5G27320	0.198297	0.82929	0.227037	0.342755	ATGID1C, GA INSENSITIVE DWARF1C
AT5G25900	0.193451	0.859786	-0.348879	0.101316	ENT-KAURENE OXIDASE 1, ATKO1, CYP701A3, CYTOCHROME P450 701 A3, GA REQUIRING 3, GA3
AT4G25420	0.640792	0.879626	0.677004	0.500368	GIBBERELLIN 20 OXIDASE 1
AT3G11540	0.137116	0.889788	-0.0562333	0.856001	SPINDLY, SPY
AT2G34710	-0.176917	0.890977	-0.0582494	0.892091	HOMEOBOX PROTEIN 14, ATHB-14, ATHB14, PHABULOSA, PHABULOSA 1D, PHB, PHB-1D
AT3G54220	0.146359	0.921399	0.0114978	0.98129	SCARECROW, SCR
AT1G05160	-0.17802	0.959581	-0.313033	0.391589	KAO1
AT1G30040	0.209094	0.97132	0.810058	0.0203127	GIBBERELLIN 2-OXIDASE (GA2OX2)
AT1G66250	0.107133	0.979842	0.0964364	0.814775	O-Glycosyl hydrolases family 17 protein
AT3G03450	-0.119375	0.984697	-0.0332493	0.958828	RGL2
AT1G14920	0.0796984	0.985418	0.0860944	0.794189	RGA2
AT4G03270	0.25368	0.986268	0.113345	0.936682	CYCLIN D6;1 (CYCD6;1)
AT2G32440	-0.111986	0.989904	-0.279222	0.631295	ARABIDOPSIS ENT-KAURENOIC ACID HYDROXYLASE 2 (ATKAO2)
AT1G78440	0.0504022	0.991757	-0.302212	0.290994	GIBBERELLIN 2-OXIDASE 1 (GA2OX1)
AT4G24210	0.0485524	0.991757	0.190131	0.414058	SLEEPY1 (SLY1)
AT4G37650	-0.0368033	0.991757	-0.321798	0.0882534	SHORT ROOT, SHR
AT5G48170	-0.0361879	0.995544	0.00987152	0.990387	SLEEPY2, SLY2, SNE, SNEEZY
