## Supplementary material for "MYB68 regulates radial endodermal differentiation and suberin patterning": Table S6

### Sheet: Sheet1
construct		Forward primer	Reverse primer
pHKT1	Promoter	atagaaaagttgaatatgttaatgatttaaaagtgg	ttgtacaaacttctttagttctcgagtcggtttaagc
pKUP8	Promoter	atagaaaagttgGATAACCTCCgtaagtttacaatcttttcc	acaaacttgcGGATCtttcagaactcttagattgc
pMYB68	Promoter	atagaaaagttgtcttggttattactgagatataaag	ttgtacaaacttgtttcttgattcttgattcttgatc
pMYB68:GFP-MYB68	MYB68 3'UTR		AGAAAGCTGGGTTtctcttcacatttataaaagcaagaacaatgaagga
pMYB68:GFP-MYB68	GFP-linker-MYB688gDNA	ggacgagctgtacaagggcggcagcggcggcggcagcggcATGGGAAGAGCACCG	CGGTGCTCTTCCCATgccgctgccgccgccgctgccgcccttgtacagctcgtcc
pMYB68:GFP-MYB68	GFP	AAAAAGCAGGCTTAatggtgagcaagggcgag
pMYB68:GFP-MYB68	Promoter	atagaaaagttgGATcatgtatatgcatggtaaataggcg	acaaacttgcGGATCttgtacaaacttgtttcttgattcttg
pMYB68:FLAG-MYB68	MYB68 3' UTR		AGAAAGCTGGGTTtctcttcacatttataaaagcaagaacaatgaagga
pMYB68:FLAG-MYB68	FLAG MYB68 gDNA	AAAAAGCAGGCTTAATGGACTACAAAGACGATGACGACAAGATGGGAAGAGCACCG
pMYB68:FLAG-MYB68	MYB68 gDNA	caccgtgttgtgataaggcc
pMYB68:FLAG-MYB68	Promoter	atagaaaagttgGATcatgtatatgcatggtaaataggcg	acaaacttgcGGATCttgtacaaacttgtttcttgattcttg
